# Transposable elements impact the population divergence of rice blast fungus *Magnaporthe oryzae*

**DOI:** 10.1101/2023.05.12.540556

**Authors:** Lianyu Lin, Ting Sun, Jiayuan Guo, Lili Lin, Meilian Chen, Zhe Wang, Jiandong Bao, Justice Norvienyeku, Dongmei Zhang, Yijuan Han, Guodong Lu, Christopher Rensing, Huakun Zheng, Zhenhui Zhong, Zonghua Wang

## Abstract

Dynamic transposition of transposable elements (TEs) in fungal pathogens have significant impact on genome stability, gene expression, and virulence to the host. In *Magnaporthe oryzae*, genome plasticity resulting from TE insertion is a major driving force leading to the rapid evolution and diversification of this fungus. Despite their importance in *M. oryzae* population evolution and divergence, our understanding of TEs in this context remains limited. Here we conducted a genome-wide analysis of TE transposition dynamics in the 11 most abundant TE families in *M. oryzae* populations. Our results show that these TEs have specifically expanded in recently isolated *M. oryzae* rice populations, with the presence/absence polymorphism of TE insertions highly concordant with population divergence on Geng/*Japonica* and Xian/*Indica* rice cultivars. Notably, the genes targeted by clade-specific TEs showed clade-specific expression patterns and are involved in the pathogenic process, suggesting a transcriptional regulation of TEs on targeted genes. Our study provides a comprehensive analysis of TEs in *M. oryzae* populations and demonstrates a crucial role of recent TE bursts in adaptive evolution and diversification of the *M. oryzae* rice-infecting lineage.

**IMPORTANCE:** *M. oryzae* is the causal agent of the destructive blast disease, which caused massive loss of yield annually worldwide. The fungus diverged into distinct clades during adaptation toward two rice subspecies, Xian/indica and Geng/japonica. Although the role of TEs in the adaptive evolution was well established, mechanisms underlying how TEs promote the population divergence of *M. oryzae* remains largely unknown. In this study, we reported that TEs shape the population divergence of *M. oryzae* by differentially regulating gene expression between Xian/*Indica*-infecting and Geng/*Japonica*-infecting populations. Our results revealed a TE insertion mediated gene expression adaption that led to the divergence of *M. oryzae* population infecting different rice subspecies.
