## Supplementary Tables 1-11 and Supplementary Figures 1-3 for "Transposable elements impact the population divergence of rice blast fungus *Magnaporthe oryzae*": 副本Table S1.xlsx

### Sheet: Sheet1
Table S1. The proportions of 11 TE families on the genomes of 275 M. oryzae isolates.
Isolates Name	Host	Assembly ID	N50	N90	Total Coverage	Grasshopper	MGL3	Maggy	Pyret	RETRO5	RETRO6	RETRO7	MGL	Mg-SINE	Occan	POT2	POT3
San_andrea	Rice	GCA_905067085.2	4122582	1367262	0.1357	0.001385	0.0025363	0.0163165	0.0225766	0.0134902	0.0107807	0.0134715	0.0237718	0.0019521	0.0040526	0.0201399	0.0054917
AG059	Rice	GCA_905066965.2	5900770	897278	0.1345	0.0012189	0.002705	0.0149898	0.0217356	0.0142407	0.0111734	0.0129485	0.0241493	0.0019486	0.0042851	0.0195558	0.0057856
Rep1-bas4_3	Rice	GCA_026170115.1	1845737	103406	0.1337	0.0009907	0.0050343	0.019141	0.0226126	0.0103244	0.0090723	0.0127004	0.0231332	0.0020103	0.0033836	0.0206883	0.004907
Rep1-bas4_11	Rice	GCA_026170125.1	849061	74320	0.1321	0.0009462	0.0042533	0.0169755	0.0224439	0.010268	0.009545	0.0125506	0.0243266	0.0020525	0.0034083	0.0207635	0.0048184
AG098	Rice	GCA_905067015.2	6094221	1925088	0.1313	0.0007888	0.0030661	0.0152944	0.022722	0.0118799	0.0103578	0.0117577	0.024942	0.002064	0.0036009	0.0186758	0.0064807
Rep1-bas4_2	Rice	GCA_026170135.1	845321	103578	0.1304	0.0009158	0.0041113	0.0173768	0.0226613	0.0104952	0.0087749	0.0126117	0.0227397	0.0021077	0.0032273	0.0208732	0.0048171
AG039	Rice	GCA_905067035.2	6249570	2075711	0.1298	0.0008606	0.002569	0.0142921	0.021991	0.0125154	0.0095181	0.0117158	0.0251537	0.0020965	0.0034489	0.0200121	0.0059497
Rep4-buf1_13	Rice	GCA_025473255.1	3333742	269325	0.1298	0.0009264	0.0037026	0.0181397	0.0221035	0.0107731	0.0087005	0.0134352	0.0225104	0.0021111	0.0033259	0.0198503	0.0044681
AG006	Rice	GCA_905067025.2	6618557	1697966	0.1275	0.0009275	0.0028159	0.0155549	0.021419	0.0126135	0.0096372	0.0115501	0.0235498	0.002011	0.0035165	0.01874	0.0054006
GUY11	Rice	GCA_002368485.1	3275692	668012	0.1275	0.000943	0.0021487	0.025996	0.0226214	0.0230573	0.005881	0.0081643	0.0163436	0.0015502	0.0031377	0.0146816	0.0032805
KEN54-20	Rice	GCA_025727595.1	3032991	663798	0.1271	0.0011223	0.003013	0.0210833	0.0234463	0.0112878	0.0087945	0.0115978	0.0207904	0.002176	0.0032866	0.0159439	0.0048759
EA18	Rice	GCA_021764705.1	7493747	4740069	0.127	0.0011945	0.0040758	0.0170633	0.0172558	0.0114988	0.00867	0.0118512	0.018503	0.0021446	0.0036273	0.0231281	0.0082947
AG032	Rice	GCA_905067055.2	5961411	4085146	0.1267	0.0009971	0.0029877	0.0162894	0.0218643	0.0135616	0.0079711	0.0113985	0.0232878	0.0019386	0.0033668	0.0184747	0.0048086
AG002	Rice	GCA_905067045.2	4555161	1477886	0.1265	0.0011997	0.001906	0.0193961	0.0217916	0.0139308	0.0086737	0.010006	0.0226608	0.0019931	0.0032612	0.0171672	0.0047784
Rep1-buf1_10	Rice	GCA_025473295.1	1562235	189930	0.1256	0.0009355	0.0041958	0.0180618	0.0214663	0.009092	0.0091902	0.0125156	0.0209594	0.0020629	0.0032183	0.0196379	0.0044832
Rep1-buf1_2	Rice	GCA_025473575.1	1337757	122884	0.1256	0.0009547	0.0047206	0.0164686	0.0212853	0.0100821	0.0089793	0.0121948	0.0217219	0.0020106	0.0030839	0.0195618	0.0047643
AG038	Rice	GCA_905067005.2	5673907	4120698	0.1248	0.0010419	0.00277	0.0127962	0.0209196	0.0132461	0.0103336	0.0119937	0.0228342	0.0019782	0.0039948	0.0177825	0.0053981
Rep4-buf1_1	Rice	GCA_025473265.1	3420154	392174	0.1241	0.0009441	0.0036085	0.0169527	0.0217546	0.0091751	0.0083218	0.0119411	0.0223424	0.0020275	0.0033192	0.0192936	0.0046723
Sar-2-20-1	Rice	GCA_003016745.2	6161260	4481696	0.1236	0.0013473	0.0029323	0.0153094	0.0197604	0.0089828	0.00894	0.0129368	0.0215589	0.0019452	0.0033098	0.0211889	0.0057213
Rep4-buf1_5	Rice	GCA_025473285.1	2984647	401366	0.1234	0.0009482	0.0048247	0.015947	0.0204841	0.0091387	0.0082577	0.0112853	0.0231225	0.0020615	0.0031855	0.0198089	0.0045363
Rep1-buf1_6	Rice	GCA_025473275.1	4188193	286275	0.1224	0.0009787	0.0034017	0.0162943	0.0220905	0.0093885	0.0086887	0.0123135	0.0208051	0.0020204	0.0032702	0.0190316	0.0043867
Rep1-buf1_5	Rice	GCA_025473435.1	5150716	1932382	0.1207	0.0009528	0.0040188	0.0153016	0.0210605	0.0086999	0.0082633	0.0111731	0.021818	0.0021092	0.0032051	0.0197457	0.0045966
Rep1-buf1_4	Rice	GCA_025473445.1	4365759	1402131	0.1185	0.0009519	0.0035583	0.0157053	0.0206113	0.0088147	0.0081767	0.011132	0.0208123	0.0020288	0.0032376	0.0192363	0.0045264
FJ81278	Rice	GCA_002368475.1	4134126	622784	0.1173	0.0010198	0.0021974	0.0133126	0.0215743	0.0115698	0.0067126	0.0117099	0.0190687	0.0018124	0.003466	0.0202079	0.0049535
PR003	Rice	GCA_905067075.2	6063740	4048513	0.1171	0.000915	0.0017271	0.0153928	0.0218995	0.0125491	0.0080507	0.0103274	0.0198314	0.0018214	0.0033738	0.0162969	0.0051517
AV1-1-1	Rice	GCA_003015475.2	5503597	2784638	0.1169	0.0018155	0.0030972	0.0139882	0.0203313	0.0099137	0.006622	0.0114624	0.0205576	0.0018903	0.0032029	0.0191097	0.0051722
FJ98099	Rice	GCA_003015975.2	5637639	4370076	0.1138	0.0011136	0.0025434	0.013423	0.01996	0.0092537	0.0071166	0.0102433	0.0212872	0.0018472	0.0034403	0.019116	0.0046815
FJ72ZC7-77	Rice	GCA_003015815.2	5454130	2441362	0.1134	0.0009519	0.0029859	0.0143557	0.0199941	0.0086058	0.0073663	0.0109886	0.0202739	0.0018862	0.0032276	0.0183413	0.0046378
70-15	Rice	GCA_000002495.2	6606598	4133993	0.1002	0.0001237	0.0018281	0.0179271	0.017703	0.0126309	0.0051275	0.0066246	0.0166925	0.0016506	0.0032347	0.0135596	0.003363
RMg-Dl	Rice	GCA_001853415.3	524210	64086	0.0937	0.0011023	0.0019701	0.0077485	0.0148312	0.0113781	0.0051834	0.0060401	0.0143484	0.0017166	0.0030226	0.0205429	0.0060144
KJ201	Rice	GCA_000376685.2	2318557	499435	0.0601	0.0010056	0.0009975	0.0045131	0.0157042	0.0052127	0.0028786	0.0046612	0.0103654	0.00146	0.0024382	0.0078522	0.0031428
98-06	Rice	GCA_000805855.1	1530397	141277	0.0593	0.0011659	0.0011965	0.0019547	0.0191189	0.0051287	0.0020219	0.0034309	0.0051087	0.0014653	0.0027458	0.010292	0.0059275
18-2	Rice	GCA_019328425.1	3213234	1262153	0.0503	2.96e-05	0.002619	6.72e-05	0.0254187	0.0006479	0.0114578	0.0031787	0.0018373	1.68e-05	0.0001704	0.0003367	0.004586
10100	Rice	GCA_003991345.1	108598	9826	0.0324	0.0014521	0.0007486	0.0008318	0.0153582	0.0041173	0.0016599	0.0016952	0.0022593	0.0004404	0.0006476	0.0018202	0.0014492
87-120	Rice	GCA_003013125.1	162206	15678	0.028	0.0010586	0.0005905	0.0007171	0.0148161	0.0031838	0.0012995	0.001403	0.0017303	0.0007338	0.0004527	0.0011545	0.000906
MG02	Rice	GCA_001936075.1	13179	2517	0.0261	0.0012424	0.0006427	0.0005521	0.0137848	0.002997	0.0012806	0.0012658	0.0013234	0.0004199	0.0005848	0.000991	0.0010802
IB33	Rice	GCA_002925065.1	85442	8919	0.026	0.0012032	0.0008463	0.0003639	0.0144988	0.0026275	0.0011851	0.001217	0.0014143	0.0001667	0.0005773	0.000804	0.0011239
H08-1a	Rice	GCA_002218345.1	153342	10559	0.0259	0.0014895	0.000665	0.0005688	0.0132176	0.0037604	0.0010889	0.0011742	0.0013241	0.0003204	0.0005034	0.000857	0.0010058
H08-1c	Rice	GCA_002218355.1	147502	9943	0.0256	0.0014699	0.00065	0.0005476	0.0132419	0.0036609	0.0010623	0.0010754	0.0013026	0.0003047	0.0004914	0.0008517	0.0010133
ML33	Rice	GCA_002924965.1	84247	8690	0.0234	0.00139	0.0007946	0.0003355	0.0120629	0.0026932	0.0010989	0.000864	0.0014846	0.0001242	0.0004773	0.0010385	0.0010676
B157	Rice	GCA_000832285.1	15455	3489	0.0234	0.0011939	0.0007063	0.0008227	0.0117867	0.0028987	0.0012041	0.0009232	0.0012701	0.0004632	0.000595	0.0009728	0.0006379
MG01	Rice	GCA_000969745.1	13722	2729	0.0234	0.0012737	0.0006422	0.0004902	0.0120835	0.0029155	0.0010147	0.0011125	0.0011153	0.0003698	0.0006122	0.000836	0.0010367
FR13	Rice	GCA_002925215.1	77569	8265	0.0224	0.0009208	0.0005643	0.0004233	0.0121712	0.002629	0.0008046	0.0010541	0.0015249	0.0001449	0.0004437	0.000746	0.0010349
IE1K	Rice	GCA_002924985.1	127734	11230	0.0223	0.0012306	0.0007632	0.0004061	0.0118482	0.0027148	0.0009255	0.0009455	0.0011353	0.0002205	0.0005086	0.0006719	0.0009633
IC17	Rice	GCA_002925025.1	87169	10479	0.0208	0.0012067	0.0007121	0.0002622	0.0111091	0.0023963	0.0009961	0.0009323	0.0010588	0.0001393	0.0004311	0.000671	0.0008879
MG10	Rice	GCA_001936435.1	16651	3107	0.0203	0.0014718	0.0005615	0.0002534	0.0100053	0.0036397	0.000708	0.0006032	0.0007753	0.0002696	0.000468	0.0007191	0.000893
ZJG1	Rice	GCA_025135345.1	123987	15005	0.0201	9.45e-05	0.0005634	0.0005013	0.008503	0.0008974	0.0008073	0.0008965	0.0019812	0.0010471	0.0005947	0.0034239	0.0009667
ZJE1	Rice	GCA_025134795.1	114867	15627	0.0195	9.89e-05	0.000776	0.0004705	0.0077118	0.0010775	0.0007713	0.0010576	0.0022792	0.0009733	0.0005933	0.0031997	0.0006147
IA1	Rice	GCA_002925085.1	83221	10605	0.0193	0.000956	0.0007033	0.0002129	0.0089813	0.0024727	0.0007156	0.0011212	0.0015129	0.0001287	0.0005354	0.0008968	0.0010727
HN19311	Rice	GCA_000475075.1	147471	17664	0.0191	8.98e-05	0.0003996	0.001111	0.0052427	0.0012326	0.0008693	0.000582	0.0031759	0.0007565	0.0012143	0.0035154	0.0009348
KA1-3-1	Rice	GCA_003016705.1	96967	9712	0.0189	0.0017801	0.0006862	0.0002943	0.0074277	0.0034641	0.0009422	0.0007694	0.000967	0.0001185	0.0005248	0.0012873	0.0006923
YN07205e	Rice	GCA_003016545.1	145748	10619	0.0184	0.0013539	0.0006264	0.0002379	0.0071712	0.003544	0.0006964	0.0005062	0.0007601	0.0009097	0.0003905	0.0016105	0.0006916
IB49	Rice	GCA_002925045.1	93401	12062	0.0177	0.0010603	0.0005595	0.0001963	0.0087872	0.0022721	0.0008931	0.0007345	0.0009178	0.000132	0.0004914	0.0008612	0.0008164
WD-3-1_1	Rice	GCA_003017035.1	123365	10005	0.0166	0.0015427	0.0005906	0.0003387	0.0073621	0.002746	0.0008975	0.0006464	0.0006791	0.0002343	0.0004272	0.0005603	0.0006244
SC-10-25-44-1	Rice	GCA_003016795.1	117377	10699	0.016	0.0014697	0.0006965	0.0002727	0.0056112	0.0034639	0.0008298	0.0006283	0.0008168	0.0001655	0.0004478	0.0008858	0.0007177
FJ81221ZB11-14	Rice	GCA_003016105.1	122171	11165	0.0159	0.0011275	0.0004547	0.0002343	0.0070168	0.0026048	0.0007975	0.0009025	0.0007672	0.0001452	0.000443	0.0008403	0.0006429
TW-TN4-2	Rice	GCA_003017025.1	119451	10034	0.0159	0.0011273	0.0004596	0.0001943	0.0059863	0.0028679	0.0007984	0.0007856	0.0009475	0.0002066	0.0003751	0.0015321	0.0006578
Y34	Rice	GCA_000292585.1	106863	13924	0.0158	0.001068	0.0004152	0.000178	0.0084685	0.002595	0.0004666	0.0005565	0.0005228	0.0001393	0.0004131	0.0004924	0.0005481
TW-CYBP1-3	Rice	GCA_003016495.1	123739	10470	0.0157	0.0011373	0.0004504	0.0002082	0.0063907	0.0026181	0.0007811	0.0007608	0.0008975	0.0003959	0.0003559	0.0010754	0.0007459
TW-6-2-2-B-1	Rice	GCA_003016955.1	128591	10918	0.0154	0.001124	0.0004463	0.0001852	0.0060434	0.0027698	0.0008209	0.0005861	0.0005156	0.0001593	0.0004314	0.0017027	0.0006136
FJ2001-112B	Rice	GCA_003015705.1	117832	11480	0.0153	0.0013999	0.0006056	0.0002226	0.0059301	0.0034096	0.0006725	0.0005707	0.0008345	0.0002864	0.0003328	0.0004031	0.0006981
TW-1-1-1-B-1	Rice	GCA_003016415.1	113039	10174	0.0153	0.0011083	0.0004774	0.0001968	0.0058308	0.0027397	0.0008132	0.0006381	0.0010929	0.0001344	0.0003715	0.0011695	0.0007487
YN072311	Rice	GCA_003017045.1	134629	10274	0.0152	0.0010876	0.0004043	0.0001918	0.0061237	0.0027253	0.0007324	0.0005721	0.0009331	0.0001425	0.0003575	0.0014041	0.0005672
ZJ2011-7-1	Rice	GCA_003016635.1	119229	11578	0.0152	0.0011398	0.0005583	0.0002228	0.0067297	0.0026468	0.0009124	0.0006359	0.0004563	0.0001496	0.0003405	0.0007322	0.0006518
V86010	Rice	GCA_002105295.1	93412	10303	0.0152	0.0011967	0.000672	0.0003036	0.0049764	0.0034161	0.000924	0.0005753	0.0006563	0.0004622	0.0003965	0.0010272	0.0006398
YN072310	Rice	GCA_003016555.1	152964	9599	0.0151	0.0010749	0.0004474	0.000194	0.0057857	0.0027734	0.0007142	0.0004901	0.0010315	0.0004585	0.0003685	0.0012256	0.0005956
YN126311	Rice	GCA_003017175.1	133287	9631	0.0151	0.0011237	0.0004263	0.0002073	0.0060696	0.0026593	0.000686	0.0004678	0.0009749	0.0002675	0.0004099	0.0013013	0.0005889
Nich-2-7-4	Rice	GCA_003016725.1	69790	9830	0.0151	0.0011242	0.0007632	0.0002114	0.006241	0.002408	0.0008527	0.0005724	0.0007068	0.0002021	0.000429	0.0006749	0.0009092
TW-12TD-RH1-1	Rice	GCA_003016875.1	119949	10600	0.015	0.0010232	0.000501	0.0004058	0.0061871	0.0027719	0.0007933	0.0006189	0.000623	0.0001512	0.000387	0.0009045	0.0007009
YN08182c	Rice	GCA_003017125.1	133377	9486	0.0149	0.0011037	0.00066	0.0001951	0.0060258	0.0027456	0.0006525	0.0004195	0.0004605	0.0001149	0.0003922	0.0013629	0.000772
FJ86061ZE3-39	Rice	GCA_003015935.1	124066	11013	0.0147	0.0011265	0.0004693	0.0001803	0.0063196	0.0027672	0.0008277	0.000647	0.000483	0.00013	0.0004447	0.0007036	0.0006313
TW-12HL-DF1-2	Rice	GCA_003016825.1	120862	10401	0.0147	0.001093	0.0004589	0.000202	0.006149	0.0028674	0.0008682	0.0006835	0.0006614	0.0001941	0.0004038	0.0005426	0.000656
KA2-1-1	Rice	GCA_003016715.1	110651	10598	0.0146	0.0011398	0.000753	0.0002457	0.0061249	0.0024969	0.0007953	0.0005511	0.0005059	9.42e-05	0.0004335	0.0007466	0.000719
FJ86-CT	Rice	GCA_003015925.1	85748	10402	0.0146	0.0011191	0.0005144	0.0001994	0.0061866	0.002715	0.0008149	0.0006948	0.0007574	6.17e-05	0.0003592	0.0005827	0.0006616
YN08181e	Rice	GCA_003017115.1	149869	12328	0.0145	0.0012928	0.0006772	0.0002222	0.0061905	0.002535	0.0008555	0.0005132	0.000504	9.9e-05	0.0003857	0.000568	0.0006488
13FM-3-2	Rice	GCA_003015405.1	122072	10196	0.0145	0.0010891	0.0004743	0.000207	0.0054242	0.0027669	0.0008591	0.0008402	0.0005502	0.0004646	0.0004408	0.00084	0.0006044
TW-6-43-1	Rice	GCA_003016475.1	121346	10703	0.0145	0.0009464	0.0004899	0.0002172	0.0047635	0.0024168	0.0007174	0.000758	0.0006019	0.00058	0.0003928	0.0016089	0.0010412
FJ78-JJ	Rice	GCA_003015835.1	72356	11029	0.0145	0.0011336	0.0004214	0.0002131	0.0064848	0.0026866	0.0006837	0.0006284	0.0007332	0.0001535	0.0003153	0.0005034	0.0006195
13FM-24-1	Rice	GCA_003015395.1	126393	11576	0.0144	0.0010886	0.0007209	0.0002434	0.0051609	0.0023771	0.0009018	0.0007088	0.0006526	0.0001163	0.0003336	0.0014446	0.000726
TW-2-7-2-A-1	Rice	GCA_003016465.1	114183	10334	0.0144	0.0011286	0.0005185	0.000208	0.005818	0.002721	0.0008476	0.0007772	0.0005443	0.0001881	0.0003683	0.0005381	0.0007459
SC-10-120-65-2	Rice	GCA_003016395.1	121898	11604	0.0143	0.0013141	0.0006794	0.0002079	0.005169	0.0033208	0.000827	0.000523	0.0006275	9.64e-05	0.0003274	0.0005161	0.0007032
FJ81-SW	Rice	GCA_003016095.1	81916	10476	0.0143	0.001129	0.0003782	0.0002144	0.0063344	0.0025909	0.0007425	0.0005805	0.0004351	0.0001737	0.0003926	0.00064	0.0007142
YN126441	Rice	GCA_003016585.1	106915	10163	0.0142	0.0011194	0.0004178	0.0001868	0.0058274	0.0027079	0.0007686	0.0005277	0.0009127	0.000132	0.0004145	0.0005727	0.0006018
TW-12TN-HB2-2	Rice	GCA_003016895.1	121539	10416	0.0141	0.0011268	0.0004922	0.0001857	0.0056091	0.0026614	0.0007246	0.0005495	0.0009523	0.0001802	0.000398	0.00063	0.0006213
FJ2000-62A	Rice	GCA_003015645.1	116974	11023	0.0141	0.0013233	0.0006456	0.0002292	0.0049623	0.0033614	0.0007347	0.0004635	0.0007829	0.0001781	0.000362	0.0003852	0.0006668
TW-12HL-YL2-1	Rice	GCA_003016855.1	106586	9922	0.0141	0.0009835	0.0004361	0.0001958	0.0055505	0.0025654	0.0007231	0.0005986	0.000479	0.0002114	0.0003844	0.0013204	0.0006388
13FM-9-1	Rice	GCA_003015465.1	112636	10155	0.0139	0.0010817	0.0004583	0.0002371	0.0049073	0.0026733	0.0008401	0.0006361	0.0007046	0.0001252	0.0004341	0.0012259	0.0006236
Mo-nwi-31	Rice	GCA_003990535.1	39892	7069	0.0139	0.00033	0.0004945	0.0003573	0.0058311	0.0015788	0.0009118	0.0006886	0.0009081	0.000176	0.0002301	0.0017107	0.0007284
FJ81-ZP	Rice	GCA_003015895.1	84041	11894	0.0137	0.0010575	0.0003545	0.0001894	0.0063705	0.0026005	0.0004938	0.0005644	0.0003793	0.0002916	0.0003734	0.0005223	0.0005031
FJ81-MH	Rice	GCA_003015885.1	81077	9899	0.0137	0.001108	0.0004661	0.0001987	0.0057336	0.00262	0.0008493	0.0006808	0.0004985	6.68e-05	0.0003865	0.000429	0.0006728
P131	Rice	GCA_000292605.1	62822	10885	0.0137	0.0010635	0.0003835	0.000203	0.0066594	0.0023452	0.0004204	0.0004898	0.0005416	0.0001186	0.0003588	0.0004748	0.0006285
FJ2005113B	Rice	GCA_003015745.1	116992	11096	0.0135	0.0013783	0.000633	8.06e-05	0.0047676	0.0030963	0.0007425	0.0005216	0.0007577	0.0001659	0.0003112	0.0005093	0.0006104
FJ81-JY	Rice	GCA_003015825.1	85714	10201	0.0135	0.0010405	0.0004553	0.0001858	0.0051443	0.0025836	0.000778	0.0005942	0.0008896	8.29e-05	0.0003362	0.0007922	0.0006782
TW-12CY-TB1-2	Rice	GCA_003016805.1	123226	10236	0.0134	0.0010703	0.0004854	0.0002103	0.0050775	0.0025721	0.0007535	0.0005622	0.0006103	0.0001563	0.0003899	0.0007544	0.000765
YN072313	Rice	GCA_003017065.1	152858	11649	0.0133	0.0012046	0.0006166	0.000208	0.0056346	0.0025589	0.0006456	0.0003899	0.0004985	0.0001484	0.000384	0.0005441	0.0005192
TW-PT6-1	Rice	GCA_003016985.1	113814	10224	0.0133	0.0010832	0.0004729	0.0001996	0.0051851	0.0026644	0.0006697	0.0005615	0.0004982	0.0001565	0.0003694	0.0008489	0.0006079
FJ11YD-673-1	Rice	GCA_003015595.1	107578	11219	0.0133	0.0013943	0.0006667	0.000192	0.0045597	0.0033962	0.000687	0.0004901	0.0004367	0.0001047	0.0003453	0.0003831	0.0006578
13FM-5-1	Rice	GCA_003015425.1	128693	11224	0.013	0.000999	0.0006804	0.0002145	0.0046336	0.0021073	0.0008722	0.0006641	0.0009497	0.0002949	0.0003054	0.0006427	0.0007457
TW-PT1-1	Rice	GCA_003016965.1	116757	10482	0.013	0.0010078	0.0005016	0.0002073	0.0048191	0.0025763	0.000739	0.0007026	0.000547	0.000119	0.0003644	0.0008104	0.0006884
Nich-2-3-2	Rice	GCA_003016385.1	67305	9268	0.013	0.0010041	0.000683	0.0002487	0.0046801	0.0023128	0.0008429	0.0006208	0.0007691	0.000112	0.0003561	0.0005917	0.0008017
TW-PT3-1	Rice	GCA_003016505.1	110758	10022	0.0129	0.0008182	0.0004783	0.0002067	0.0044903	0.0022969	0.0008256	0.0006264	0.0009636	0.0002015	0.0002998	0.0010629	0.0006628
FJ95085AZB13-116	Rice	GCA_003016115.1	120751	11612	0.0127	0.001185	0.0006469	0.0001989	0.0041403	0.0030257	0.0007181	0.0003562	0.0010058	7.88e-05	0.0003793	0.0004158	0.0006213
13FM-16-1	Rice	GCA_003015385.1	122137	12609	0.0123	0.0011224	0.0006957	0.0003022	0.0044791	0.0023747	0.0006153	0.0005697	0.0005495	0.0001188	0.0003376	0.0006477	0.0005708
FJ11SH-527-1	Rice	GCA_003015565.1	111639	11364	0.0123	0.0011848	0.0006292	0.0002407	0.0038436	0.0031626	0.0006683	0.0005348	0.0005515	0.000147	0.0003925	0.0003825	0.0005658
FJ2000-69A	Rice	GCA_003015655.1	125873	11789	0.0121	0.0011327	0.0006644	0.0002022	0.0044879	0.0024623	0.0006699	0.0004191	0.0006999	0.000147	0.0003547	0.0003833	0.0004694
HN-158	Rice	GCA_003016255.1	95709	10105	0.012	0.0006905	0.0007048	0.0001876	0.0035202	0.0021416	0.000916	0.0005193	0.0007221	0.0002151	0.0002339	0.0013651	0.0008349
Mo-nwi-55	Rice	GCA_002021675.1	10409	2489	0.012	0.00108	0.0005039	0.0002585	0.0020099	0.0023601	0.0007188	0.0006308	0.0010701	0.0007065	0.0004215	0.0012514	0.001056
TW-12YL-DP1-1	Rice	GCA_003016425.1	119600	9986	0.0118	0.0009646	0.0004628	0.0001924	0.004377	0.0021855	0.0006766	0.0005974	0.0005176	0.0001369	0.0002902	0.0007903	0.0006083
TW-12YL-DL3-2	Rice	GCA_003016905.1	115595	10665	0.0118	0.0008946	0.0004486	0.0002076	0.0036319	0.0023923	0.000675	0.000586	0.000934	0.0001287	0.0003229	0.0009851	0.0006352
FJSH0703	Rice	GCA_003016005.1	103825	10471	0.0118	0.0011894	0.0005892	0.0001805	0.0037603	0.0027914	0.0006912	0.000458	0.0008071	0.0001135	0.0002415	0.0003907	0.0006487
Sar-AD3-5	Rice	GCA_003016785.1	114978	11431	0.0117	0.0008288	0.0005438	0.0001981	0.0041698	0.0021997	0.0006742	0.000495	0.0006932	0.0001117	0.0004606	0.000601	0.000766
FJ95054B	Rice	GCA_003015955.1	127319	11510	0.0115	0.0010857	0.0003874	0.0001707	0.0041092	0.0025211	0.0006521	0.0004329	0.0005909	0.0002065	0.0003501	0.0005216	0.000509
FJ43ZB15-68	Rice	GCA_003015805.1	113843	11695	0.0114	0.0010925	0.0004152	0.0001857	0.0043267	0.00246	0.0005787	0.0004303	0.0004027	0.0001269	0.0002916	0.0004773	0.0005767
HN10-1604	Rice	GCA_003016245.1	108101	10668	0.0114	0.0004503	0.0006798	0.0003612	0.0037122	0.0013378	0.0007409	0.00063	0.0007702	0.0003471	0.0003089	0.0014257	0.0006167
4603.4	Rice	GCA_000734215.1	15697	3462	0.0112	9.03e-05	0.0004691	0.0002257	0.0053857	0.0011113	0.0006654	0.0007663	0.000766	0.000181	0.0003751	0.0005703	0.0006431
2539	Rice	GCA_012922935.1	107099	16216	0.0109	0.0012182	0.0004299	0.0001664	0.0032442	0.0024777	0.0008172	0.0006435	0.0004727	0.0002398	0.0002735	0.0003635	0.000565
FJ2006-60A3	Rice	GCA_003015755.1	103395	11187	0.0109	0.000902	0.0006479	0.0002032	0.0037502	0.0023532	0.0005911	0.0003995	0.0007815	0.0002416	0.0002476	0.0003436	0.0004914
BJ08-8	Rice	GCA_003015515.1	108309	10518	0.0108	0.0005427	0.0004685	0.0001889	0.0035665	0.0017676	0.0007524	0.0006301	0.00059	0.0002191	0.0003201	0.0012426	0.0005719
2303.1	Rice	GCA_000734075.1	14246	3023	0.0108	0.00033	0.0005704	0.0002	0.0046446	0.0012834	0.0004873	0.0007254	0.0005976	0.0002221	0.0003279	0.0006434	0.0007675
YN8773-19	Rice	GCA_003017165.1	117106	14281	0.0102	0.0007864	0.0005025	0.0002384	0.0033148	0.0021199	0.0006055	0.0006228	0.0005994	0.0001425	0.0003677	0.0004209	0.0004591
JS09-138	Rice	GCA_003016265.1	112616	10229	0.0101	0.0005057	0.000488	0.0001971	0.0034414	0.0012879	0.000781	0.000859	0.0005457	0.0001377	0.0003529	0.0009471	0.0006364
GD08-2025	Rice	GCA_003016195.1	87325	10051	0.0099	0.000627	0.0006868	0.000221	0.003269	0.001535	0.0006958	0.0005878	0.0006278	0.0001787	0.0002078	0.0006373	0.000652
JS-10-6-1-2	Rice	GCA_003016085.1	144157	12078	0.0096	0.0007962	0.000414	0.0001585	0.0030136	0.0021976	0.000553	0.0004215	0.0007359	0.0001279	0.0003098	0.0004097	0.0005066
CA205	Rice	GCA_000734735.1	7951	1856	0.0095	7.36e-05	0.0004751	0.0001252	0.0038336	0.000457	0.000756	0.0009045	0.0005782	0.0003076	0.0004663	0.000758	0.0007834
JX11-141	Rice	GCA_003016655.1	88249	10013	0.0093	0.0003818	0.0004647	0.0002372	0.0029839	0.0012228	0.0006638	0.0007748	0.0006581	0.0001979	0.000316	0.0007123	0.0006858
1106.2	Rice	GCA_000734095.1	16021	3583	0.0093	4.23e-05	0.0005907	0.0002073	0.0042997	0.000252	0.0004846	0.0006272	0.000716	0.0003228	0.0002926	0.0007356	0.0007843
K98-10	Rice	GCA_000734655.1	10036	2123	0.0092	0.0010252	0.0004679	0.0001396	0.002713	0.0024716	0.0004871	0.0004509	0.0003315	1.77e-05	0.0002915	0.0002963	0.0004769
GD-05-029b	Rice	GCA_003016175.1	115008	12041	0.0091	0.0004893	0.0005064	0.0001805	0.0030229	0.0017535	0.0006275	0.0004259	0.0008196	0.0001017	0.0002427	0.00037	0.0006448
HB-14	Rice	GCA_003016015.1	86656	10095	0.0091	0.0002747	0.0005682	0.0002263	0.0027105	0.0009343	0.000852	0.0006926	0.000557	0.0001278	0.0002	0.001428	0.0005943
K98-02	Rice	GCA_000734755.1	7993	1838	0.0088	0.0002605	0.0004615	0.0001795	0.0037173	0.0006984	0.0006269	0.0007026	0.0005909	0.000115	0.0002994	0.0005367	0.0006052
YN8773R-27	Rice	GCA_003016575.1	114324	14684	0.0086	0.0006158	0.0005077	0.0002125	0.0025982	0.00142	0.0005581	0.0005406	0.0009486	0.0001269	0.0002079	0.0004197	0.0005255
K93-16	Rice	GCA_000734605.1	8241	1962	0.0085	5.44e-05	0.0004767	0.0001696	0.0035853	0.0005789	0.0006436	0.0007334	0.0005323	0.0001142	0.0002793	0.0005862	0.0007315
HB-LTH18	Rice	GCA_003016025.1	113961	13712	0.0084	0.0005685	0.0004583	0.0001606	0.0027225	0.0016869	0.0005283	0.000392	0.0005548	0.0001858	0.0002487	0.0003256	0.0005939
HN-0812-3	Rice	GCA_003016035.1	120406	11850	0.0083	0.000544	0.0004058	0.0001644	0.0027258	0.0017795	0.0006412	0.0003382	0.0004839	8.76e-05	0.0002591	0.0003952	0.0004913
FJ0204804	Rice	GCA_003015555.1	100981	11974	0.0083	0.0006081	0.0005475	0.0001945	0.0023615	0.0017106	0.0006148	0.0003916	0.0006115	0.0001946	0.0002322	0.0004088	0.0004725
JS08-611	Rice	GCA_003016275.1	90787	10759	0.0083	0.0002887	0.0004772	0.0002031	0.0028072	0.0008518	0.0007654	0.0006249	0.0005897	0.0001485	0.0002241	0.0008097	0.0005129
JX10-102	Rice	GCA_003016665.1	90344	11074	0.0083	0.0004052	0.000407	0.0001954	0.0026322	0.0010919	0.0007021	0.0006262	0.0005404	0.0001711	0.0003315	0.0006182	0.0005862
ZJ08-41	Rice	GCA_003016625.1	81987	10818	0.0082	0.0001979	0.0004754	0.0001904	0.0024566	0.0004889	0.000771	0.0006897	0.0009403	0.0003808	0.0001801	0.0009107	0.0005706
BJ-90-611	Rice	GCA_003015495.1	116633	11683	0.0081	0.0004643	0.0003714	0.0001749	0.0025541	0.0017579	0.0005806	0.0004296	0.0004122	0.0001562	0.0002999	0.0003798	0.0005127
4403.2	Rice	GCA_000734155.1	9076	2080	0.0079	4.26e-05	0.0004544	0.0001422	0.0031399	0.0004935	0.0006084	0.0006384	0.0005415	0.0004194	0.0002114	0.0005917	0.0006441
BM1-24	Rice	GCA_000734705.1	8132	1804	0.0077	7.94e-05	0.0007103	0.0001071	0.0026608	0.0003931	0.0007431	0.0006772	0.0004514	0.0002939	0.000329	0.0006467	0.0006591
K91-30	Rice	GCA_000734525.1	7980	1815	0.0077	4.4e-05	0.0006308	0.0001429	0.0032282	0.0007084	0.0004243	0.0005037	0.0003146	0.000134	0.0002774	0.0005883	0.0007522
FJ13SH05-2	Rice	GCA_003015635.1	98022	11690	0.0076	0.0003317	0.000558	0.0002227	0.0020927	0.0009521	0.0006478	0.0004485	0.0009881	0.0001627	0.000233	0.0004826	0.0005336
GD06-53	Rice	GCA_003016185.1	62944	10164	0.0076	0.0001152	0.0006289	0.0002115	0.0020772	0.0003927	0.0006462	0.0004384	0.0010178	0.0001565	0.0001656	0.0012151	0.0005306
401.4	Rice	GCA_000734165.1	8875	2094	0.0076	4.38e-05	0.0004629	0.0001618	0.0029531	0.0003783	0.0005414	0.0005365	0.0005792	0.0005273	0.0002657	0.0006027	0.000577
FJ2003-001A1	Rice	GCA_003015735.1	110023	11739	0.0074	0.0005368	0.0005116	0.0001901	0.0020987	0.0015271	0.000528	0.0003434	0.0004524	8.26e-05	0.0002296	0.0003828	0.0005179
ZJ00-10	Rice	GCA_003017255.1	85055	10743	0.0074	0.000287	0.0004621	0.0001891	0.0022166	0.000738	0.0007226	0.0005381	0.0008081	0.0001486	0.0002286	0.0005159	0.0005969
903.4	Rice	GCA_000734185.1	9108	2085	0.0073	4.26e-05	0.0004784	0.0001432	0.0028544	0.0003915	0.0005661	0.0005234	0.0005393	0.0003825	0.0001931	0.0005401	0.0006222
JL10	Rice	GCA_000734425.1	8923	2027	0.0073	3.84e-05	0.0004175	0.000173	0.0029855	0.0005013	0.0006062	0.0005793	0.0005013	8.52e-05	0.0002298	0.0005773	0.0006213
DB11-621	Rice	GCA_003015545.1	78953	10276	0.0072	0.0002837	0.0004338	0.0001997	0.0021976	0.0007172	0.0007231	0.0006627	0.0004909	0.0001918	0.0002694	0.0005786	0.0005115
GD22	Rice	GCA_000734345.1	11665	2634	0.007	3.77e-05	0.000442	0.0002016	0.0025174	0.000254	0.0003678	0.0005735	0.0008141	0.0002718	0.0002497	0.0005978	0.0007272
JX-09Z116-1	Rice	GCA_003016325.1	116871	13555	0.0069	0.0004021	0.0003606	0.0001678	0.0019394	0.001009	0.0007003	0.0004456	0.0006933	4.29e-05	0.0002468	0.0004039	0.0005699
SC05	Rice	GCA_000734275.1	9793	2189	0.0069	4.33e-05	0.0004196	0.0001326	0.0026453	0.0004339	0.0006187	0.0005734	0.0004853	0.0001163	0.0002215	0.0005703	0.0006059
PR72	Rice	GCA_000734785.1	8633	2055	0.0069	6.25e-05	0.0003943	0.0001137	0.0024115	0.0004474	0.0004968	0.0005932	0.0005574	0.0006165	0.0001832	0.0004301	0.0006178
K96-07	Rice	GCA_000734555.1	7567	1781	0.0068	0.0001317	0.0005483	0.0001426	0.0026551	0.0004874	0.0005222	0.0005638	0.0004157	7.35e-05	0.0001855	0.0004825	0.0006145
HN06	Rice	GCA_000734405.1	9967	2273	0.0067	7.43e-05	0.0004764	0.0001583	0.0024577	0.0004115	0.0005832	0.0006065	0.0005536	7.61e-05	0.0001696	0.0005291	0.00065
IT10	Rice	GCA_000734685.1	8613	1960	0.0066	3.31e-05	0.0004693	8.99e-05	0.0024374	0.0004614	0.000459	0.0006918	0.0004116	0.000152	0.0001821	0.0005307	0.0006962
FJ99138	Rice	GCA_003016165.1	91606	12684	0.0064	0.000269	0.0004374	0.0001866	0.0015734	0.0010739	0.000546	0.0003135	0.0004622	0.0004916	0.0002569	0.0003297	0.0004844
CQ11	Rice	GCA_000734325.1	8761	2075	0.0064	3.84e-05	0.0004244	0.0001525	0.0024521	0.0003996	0.0006043	0.0005901	0.0004051	0.0001181	0.0001722	0.0004987	0.0005343
K96-11	Rice	GCA_000734635.1	7918	1836	0.0064	0.0001084	0.0004499	0.0001305	0.0023051	0.0004263	0.0005681	0.000641	0.00046	2.1e-05	0.0001583	0.0005193	0.0006442
TW-12YL-TT4-1	Rice	GCA_003016935.1	106764	10959	0.0061	0.0002423	0.0003904	0.0001859	0.001814	0.0007139	0.0005321	0.000382	0.0006364	0.0001222	0.0002086	0.0003901	0.0005394
FJ12JN-084-3	Rice	GCA_003015625.1	103798	13029	0.0061	0.0001322	0.0005258	0.0001879	0.0020489	0.0005053	0.0005352	0.0004059	0.0004673	0.0002444	0.0001827	0.0004019	0.0004989
HB12	Rice	GCA_000734235.1	10757	2359	0.0061	4.3e-05	0.0004362	0.0001522	0.0021705	0.0002941	0.0004397	0.0005487	0.0005378	0.000129	0.0002271	0.000525	0.0006157
K84-01	Rice	GCA_000734455.1	9390	2185	0.0059	7.58e-05	0.0004569	0.0001205	0.002196	0.0003565	0.0005035	0.0004984	0.0004202	5.72e-05	0.0001689	0.0004683	0.0005657
K91-10	Rice	GCA_000734595.1	10077	2270	0.0058	3.81e-05	0.0004346	0.0001471	0.0019183	0.0003055	0.0003667	0.0005211	0.0005738	0.0001674	0.0002018	0.0005422	0.0005999
GX01	Rice	GCA_000734395.1	9897	2138	0.0057	0.0001463	0.0004281	0.0001028	0.0019964	0.0003751	0.0005968	0.0004816	0.0004518	2.39e-05	0.0001821	0.0004629	0.0004745
1801.4	Rice	GCA_000734085.1	8645	2074	0.0053	3.9e-05	0.0004486	8.09e-05	0.0017366	0.0002348	0.0003267	0.0005291	0.0003936	0.0005071	0.000189	0.0004318	0.0004404
GOV41	Rice	GCA_000734675.1	8645	2033	0.0053	3.88e-05	0.0004331	0.0001132	0.0020608	0.0003765	0.0005263	0.0003768	0.0004151	4.39e-05	0.0001903	0.0003394	0.0004311
JS25	Rice	GCA_000734245.1	14129	3246	0.0052	7.21e-05	0.0004428	0.0001069	0.00162	0.0003096	0.0004202	0.0004599	0.0004673	7.82e-05	0.000169	0.0004527	0.000567
1836.3	Rice	GCA_000734105.1	9241	2191	0.0051	3.77e-05	0.0004541	0.0001181	0.0016076	0.0003395	0.0004197	0.0004736	0.0004218	0.0001925	0.0001513	0.00043	0.000491
AH06	Rice	GCA_000734335.1	14799	3300	0.005	3.77e-05	0.0003722	0.0001066	0.0017061	0.0002607	0.0003668	0.0003942	0.0004623	7.24e-05	0.0001726	0.0005038	0.0005072
ZJ15	Rice	GCA_000734315.1	14356	3086	0.0049	4.04e-05	0.0004197	0.0001263	0.0016585	0.0002627	0.0003535	0.0004928	0.0004235	4.09e-05	0.0001741	0.0004704	0.000458
NX37	Rice	GCA_000734265.1	8745	2037	0.0049	3.89e-05	0.0004329	0.0001124	0.0016752	0.0002281	0.0003002	0.0004674	0.0003698	6.62e-05	0.0001571	0.0005064	0.0005555
K88-24	Rice	GCA_000734495.1	10514	2335	0.0046	3.84e-05	0.0004246	0.0001247	0.0013193	0.0001998	0.0002793	0.0004652	0.0003736	0.0003221	0.0001613	0.0004337	0.0004261
K91-13	Rice	GCA_000734515.1	10608	2344	0.0045	3.82e-05	0.0003935	0.0001134	0.0014492	0.0002407	0.0003139	0.0004049	0.0004181	6.87e-05	0.0001513	0.0003965	0.000471
K88-07	Rice	GCA_000734575.1	9888	2278	0.0038	5.2e-05	0.0004258	8.55e-05	0.0012243	0.0002878	0.0003415	0.0003027	0.0002146	2.73e-05	0.0001559	0.0001971	0.0004482
B71	Wheat	GCA_004785725.2	6668242	4079358	0.0524	0.0018424	0.0029121	4.85e-05	0.0181473	0.0057675	0.004173	0.0061028	0.0067507	0.000188	0.0014969	0.0026748	0.0024325
ZM1-2	Wheat	GCA_026261775.1	6045076	4061603	0.0468	0.001846	0.0032914	6.43e-05	0.0137957	0.0048242	0.004778	0.0054642	0.006	0.0001731	0.0016102	0.0024718	0.0025211
PS-2	Wheat	GCA_946468025.1	6394504	4036261	0.0455	0.0016485	0.001543	2.68e-05	0.0174995	0.009452	0.0034519	0.0041232	0.0036838	9.37e-05	0.000869	0.0013774	0.0017958
Py5020	Wheat	GCA_002218435.1	69664	17655	0.0398	0.0017281	0.001904	3.75e-05	0.0161501	0.0039203	0.0037782	0.0041189	0.0035733	0.0001252	0.00096	0.0016131	0.0019951
N06047	Wheat	GCA_911175055.1	880253	191656	0.0389	0.0014699	0.0015647	3.5e-05	0.0140024	0.0076275	0.0032424	0.0034227	0.0036579	9.65e-05	0.0007963	0.0012464	0.0017706
Py22.1	Wheat	GCA_002218425.1	114284	29008	0.0381	0.0017219	0.0018182	4.78e-05	0.0152841	0.0035897	0.0035936	0.0037192	0.0041343	9.32e-05	0.0008224	0.0014336	0.0019783
WBKY11	Wheat	GCA_002924685.1	3962041	411976	0.0342	0.0020432	0.0008652	4.68e-05	0.0160505	0.0041628	0.0020931	0.0025645	0.0019067	0.000178	0.0009725	0.0015353	0.001831
PR01-37.V.3.07	Wheat	GCA_012490805.1	11731	3975	0.0341	0.0018028	0.0016185	3.65e-05	0.0144716	0.0030326	0.002959	0.0037246	0.0026482	0.00013	0.0006656	0.0012393	0.0018274
Br80	Wheat	GCA_002925345.1	134171	32559	0.0338	0.0017876	0.0020525	2.71e-05	0.012778	0.0030078	0.0032308	0.0042234	0.0028396	9.67e-05	0.0008557	0.0012204	0.0017727
P3	Wheat	GCA_002924885.1	135136	20924	0.033	0.0014546	0.0018291	4.43e-05	0.0132848	0.0024501	0.002958	0.003619	0.003382	8.73e-05	0.000653	0.0013667	0.0019089
B2	Wheat	GCA_002218465.1	81851	18284	0.0324	0.0014329	0.0018049	3.34e-05	0.013064	0.0030937	0.0028126	0.0034739	0.0032134	8.84e-05	0.0006346	0.0011012	0.0017201
T25	Wheat	GCA_002924745.1	62883	16549	0.032	0.0015902	0.0020623	3.24e-05	0.0121475	0.0025559	0.0030812	0.0040647	0.0027998	9.52e-05	0.0006704	0.0012225	0.001729
BdMeh16-1	Wheat	GCA_001675605.1	64503	9477	0.0317	0.001229	0.0016633	4.07e-05	0.0116587	0.0029099	0.0028751	0.0037588	0.0033743	9.55e-05	0.000854	0.0013742	0.0019051
Br7	Wheat	GCA_002925335.1	73544	15023	0.0281	0.001544	0.0018197	2.97e-05	0.0103878	0.0031846	0.0024931	0.0030323	0.0024354	8.65e-05	0.000441	0.0011202	0.0015559
BdBar16-1	Wheat	GCA_001675615.1	12951	2219	0.027	0.0009972	0.0013962	4.9e-05	0.0091366	0.002817	0.0023867	0.0034921	0.0031378	7.86e-05	0.0007864	0.0011507	0.0016038
BdJes16-1	Wheat	GCA_001675595.1	18877	3826	0.0205	0.0005448	0.0012626	5.03e-05	0.0049541	0.0015554	0.0023605	0.0033583	0.0030714	6.71e-05	0.000776	0.00106	0.0014742
PR01-37.V.1.05	Wheat	GCA_012490815.1	10922	3777	0.0199	0.000603	0.0012767	3.25e-05	0.0052445	0.0009978	0.0023721	0.0035099	0.0024216	0.000127	0.0005811	0.0011371	0.0016596
SV9623	Wheat	GCA_001548855.1	145603	16880	0.0125	0.0010235	0.0008755	0.0001783	0.0033934	0.0025512	0.0008658	0.000829	0.0006575	4.82e-05	0.0003605	0.0005798	0.001125
WHTQ	Wheat	GCA_002924665.1	37322	6368	0.0077	0.0016195	0.0001659	6e-05	0.0037576	0.0013455	4.45e-05	9.8e-05	0.0001755	1.2e-06	9.78e-05	0.000136	0.0002258
WBSS	Wheat	GCA_002924695.1	2965	785	0.0032	0.0007786	0.0001198	2.37e-05	0.0010321	0.0006265	3.83e-05	8.34e-05	0.0001079	1.3e-06	5.73e-05	0.0001031	0.0002375
Br130	Wheat	GCA_002925325.1	46950	9548	0.0018	0.0005625	0.0001126	1.35e-05	0.000326	0.0003408	3.78e-05	6.42e-05	8.65e-05	4.7e-06	5.86e-05	6.38e-05	0.0001765
P-0029	Bromus	GCA_002218485.1	196071	36318	0.0377	0.0018136	0.0019923	5.11e-05	0.0144729	0.0031707	0.0034163	0.0044726	0.0040933	0.0001011	0.0009292	0.0014223	0.0018399
P-0028	Bromus	GCA_002218475.1	207207	27787	0.032	0.0021204	0.0013279	2.99e-05	0.0131977	0.003169	0.0025199	0.0032467	0.0018554	0.0001753	0.0008598	0.0015746	0.0019693
P29	Bromus_tectorum	GCA_002924915.1	232896	36913	0.0359	0.001758	0.0018721	4.11e-05	0.0143622	0.0025449	0.0032446	0.0043844	0.0038359	9.92e-05	0.000811	0.0012832	0.0017623
P28	Bromus_tectorum	GCA_002924945.1	218204	30394	0.0316	0.0021283	0.0012719	3.82e-05	0.0133093	0.0031589	0.0024852	0.0032981	0.0018829	9.98e-05	0.0007943	0.0013662	0.001836
D1_s49	Digitaria_horizontalis	GCA_024704135.1	92510	20168	0.0366	0.0039383	0.0016232	4.14e-05	0.0132521	0.002166	0.0024426	0.0036358	0.004366	8.32e-05	0.0011387	0.0019668	0.0019665
D15_s37	Digitaria_horizontalis	GCA_024704025.1	112499	28612	0.0299	0.0025308	0.0010299	3.86e-05	0.0136851	0.0041361	0.0014777	0.00236	0.0020952	6.29e-05	0.0009203	0.0006428	0.0009404
Br32	Digitaria_horizontalis	N.A.	1760460	290248	0.0156	0.0013829	0.000926	2.5e-05	0.0044833	0.0026053	0.0016239	0.0015581	0.0009788	5.99e-05	0.0004005	0.0005928	0.0009995
NI907	Digitaria_sanguinalis	GCA_004355905.1	5912490	2024973	0.0466	0.0041956	0.0011897	3.73e-05	0.0172818	0.0025998	0.0007011	0.006812	0.0061621	8.68e-05	0.001124	0.0050511	0.0014232
DsLIZ	Digitaria_sanguinalis	GCA_002925245.1	57290	9312	0.0452	0.0036007	0.0018363	5.14e-05	0.0152436	0.0105701	0.0009459	0.0040167	0.0033203	9.82e-05	0.0011756	0.0014043	0.0029401
W97-11	Digitaria_sanguinalis	GCA_002871045.1	3282110	723493	0.0357	0.0022336	0.0009213	2.76e-05	0.0134786	0.0026574	0.0008136	0.0042788	0.0053568	9.45e-05	0.0009705	0.0037329	0.0011838
DS0505	Digitaria_sanguinalis	GCA_001548815.1	73656	12440	0.031	0.0028731	0.001121	3.27e-05	0.0148752	0.0025894	0.00093	0.002736	0.0021996	6.54e-05	0.0009297	0.0012586	0.0014012
DS9461	Digitaria_sanguinalis	GCA_001548795.1	63753	12212	0.0302	0.0028178	0.0005813	4.81e-05	0.0129381	0.0024336	0.00105	0.0037304	0.0031772	3.41e-05	0.0009507	0.0009241	0.0014861
W98-20	Digitaria_sanguinalis	GCA_002866905.1	7661	2081	0.0188	0.0003849	0.0010738	4.05e-05	0.0070556	0.0006637	0.000712	0.0034864	0.0024677	8.54e-05	0.0002681	0.0012045	0.00135
VO107	Digitaria_sanguinalis	GCA_002924675.1	32490	6340	0.0087	0.0001905	0.0005644	0.0001548	0.0025674	0.001628	0.0006479	0.0004979	0.0004433	5.48e-05	0.0006259	0.0007227	0.0006061
E34	Eleucine_coracana	GCA_021845515.1	4729682	1562944	0.0708	0.0070111	0.0010469	0.0134047	0.0246242	0.0043523	0.0043803	0.0041843	0.004413	0.0001291	0.0006426	0.005395	0.0012968
T12	Eleucine_coracana	GCA_024704305.1	52099	12447	0.038	0.0023324	0.0011786	4.31e-05	0.0214271	0.003979	0.0018069	0.0024945	0.0020946	8.44e-05	0.0006936	0.0009516	0.0010122
K23_123	Eleucine_coracana	GCA_021442365.1	5380831	3795603	0.0356	0.0020955	0.0010739	3.34e-05	0.0145466	0.0080797	0.001623	0.0026214	0.002682	5.26e-05	0.001067	0.0008124	0.0009508
E7	Eleucine_coracana	GCA_024704405.1	122529	23891	0.0355	0.0029055	0.0011988	4.09e-05	0.0180156	0.0035543	0.0018647	0.0024419	0.0022081	0.0001171	0.0007288	0.0011999	0.0013239
E17	Eleucine_coracana	GCA_024704695.1	57318	13607	0.0348	0.003188	0.0008676	4.34e-05	0.0174722	0.0041217	0.0018146	0.002208	0.00178	0.000135	0.0008277	0.0010639	0.0012958
K48_115n	Eleucine_coracana	GCA_024704505.1	58809	14840	0.0343	0.0022067	0.0010365	4.37e-05	0.0188641	0.0040624	0.0015468	0.0020011	0.0019498	4.98e-05	0.0009509	0.0009282	0.0007088
D14_s30	Eleucine_coracana	GCA_024704145.1	71939	12160	0.0341	0.002249	0.0013465	3.32e-05	0.0155054	0.0039429	0.0022507	0.0031179	0.0026864	6.08e-05	0.0009709	0.0008816	0.0010857
U47	Eleucine_coracana	GCA_024704415.1	135039	36390	0.0316	0.0023502	0.0012616	0.0001232	0.0148446	0.0039529	0.0014529	0.002517	0.0021984	7.64e-05	0.0010703	0.0007339	0.0010869
K5	Eleucine_coracana	GCA_024704485.1	45195	11981	0.0314	0.0023385	0.0010634	0.0001346	0.013799	0.0040511	0.0018581	0.0027363	0.0025378	6.47e-05	0.000768	0.0009389	0.0011216
U13	Eleucine_coracana	GCA_024704445.1	66396	17888	0.0307	0.0021131	0.0008759	0.0001186	0.0139258	0.0041487	0.0017229	0.0025668	0.0024895	7.61e-05	0.0008108	0.0007937	0.0010664
T5	Eleucine_coracana	GCA_024704315.1	59266	16223	0.0306	0.0025111	0.0009069	3.91e-05	0.0144782	0.0036031	0.001724	0.0028592	0.0021734	7.42e-05	0.0005975	0.0007705	0.0009083
D1_s11	Eleucine_coracana	GCA_024704685.1	52230	14224	0.0305	0.0023842	0.0010119	3e-05	0.0145074	0.003798	0.0014674	0.0025096	0.0023013	6.18e-05	0.0008766	0.0006534	0.0009397
D10_s9	Eleucine_coracana	GCA_024704035.1	121279	31804	0.0302	0.0023876	0.0008516	4.23e-05	0.0142387	0.0040651	0.0014534	0.00251	0.0023342	5.35e-05	0.0006778	0.0006904	0.0009265
D15_s6	Eleucine_coracana	GCA_024704165.1	126716	34914	0.03	0.00216	0.0008658	4.37e-05	0.0138546	0.004736	0.0014811	0.0025055	0.0021359	5.69e-05	0.0007045	0.0006714	0.0008491
T11	Eleucine_coracana	GCA_024704475.1	34966	9079	0.0299	0.0025966	0.0009072	3.69e-05	0.0139222	0.0034278	0.0017049	0.0028666	0.0021323	6.8e-05	0.0006305	0.0007676	0.0009085
D1_s53b	Eleucine_coracana	GCA_024703665.1	108517	31516	0.0298	0.0022703	0.0010351	3.15e-05	0.0133595	0.004151	0.0015752	0.0025193	0.0020781	5.34e-05	0.0011428	0.0006406	0.0009417
D15_s47	Eleucine_coracana	GCA_024704575.1	53543	14177	0.029	0.0021347	0.0010071	4.3e-05	0.0133002	0.0040174	0.0015579	0.0025253	0.0020526	5.37e-05	0.0008114	0.0006142	0.0009448
T17	Eleucine_coracana	GCA_024704335.1	58114	16004	0.0289	0.0021554	0.00099	3.09e-05	0.0139182	0.0040898	0.0012944	0.0023311	0.0017368	3.97e-05	0.0008586	0.0006539	0.0008911
D1_s50	Eleucine_coracana	GCA_024703655.1	119768	35967	0.0286	0.0025336	0.0008977	3.01e-05	0.0129683	0.0037842	0.0014343	0.0023844	0.0021341	5.31e-05	0.0009864	0.0005753	0.0008321
E1	Eleucine_coracana	GCA_024704625.1	63806	16921	0.0285	0.0019324	0.000855	3.45e-05	0.0141308	0.0034948	0.0014753	0.0024015	0.001627	3.97e-05	0.0009166	0.000679	0.0009203
K13_67	Eleucine_coracana	GCA_024704515.1	65604	17788	0.0284	0.0024551	0.0011167	3.27e-05	0.0128438	0.0036996	0.0015475	0.0025729	0.0016914	4.19e-05	0.0008855	0.0006365	0.0008934
D8_s15	Eleucine_coracana	GCA_024704655.1	52067	14096	0.0283	0.0020093	0.0008657	3.15e-05	0.0127439	0.0037724	0.0016302	0.0025293	0.0021765	5.25e-05	0.0008531	0.0007057	0.0009176
K38	Eleucine_coracana	GCA_024704605.1	53440	15376	0.0282	0.0020281	0.0008567	4.38e-05	0.0137228	0.0038011	0.0013752	0.0025355	0.0016912	3.98e-05	0.00076	0.0006211	0.0008203
MZ5-1-6	Eleusine_coracana	GCA_004346965.1	6129159	4408553	0.056	0.0146968	0.0010179	4.51e-05	0.0193954	0.0051402	0.0029224	0.002422	0.0023187	8.47e-05	0.0005366	0.0064319	0.0010804
T6	Eleusine_coracana	GCA_024703975.1	92250	19785	0.0333	0.0023359	0.0007919	3.73e-05	0.0176583	0.0042831	0.001429	0.0020413	0.0020939	7.83e-05	0.0007784	0.0009573	0.0008734
K17	Eleusine_coracana	GCA_024704195.1	113874	29090	0.0315	0.0020441	0.0012475	3.54e-05	0.0139358	0.0040258	0.0020558	0.0028878	0.0024088	6.12e-05	0.0010313	0.0008158	0.0009919
K13	Eleusine_coracana	GCA_024704225.1	101041	28669	0.0296	0.0024024	0.0010584	3.13e-05	0.0135649	0.0039522	0.0016383	0.0024089	0.0021136	5.35e-05	0.0008712	0.00061	0.0009519
MG04	Eleusine_coracana	GCA_001936935.1	1430	422	0.018	0.0017539	0.0010096	2.58e-05	0.0067879	0.0029712	0.0010263	0.0014889	0.0008395	3.33e-05	0.000396	0.0006504	0.0009972
G22	Eleusine_indica	GCA_002925165.1	72869	13935	0.0311	0.001735	0.001004	4.85e-05	0.0171026	0.0041395	0.0014509	0.0020788	0.001446	3.88e-05	0.0004274	0.0006544	0.0010167
K28_82w	Eleusine_indica	GCA_024704255.1	108005	33350	0.031	0.0021208	0.0011916	2.97e-05	0.0148889	0.0038583	0.0015717	0.0024648	0.002454	5.21e-05	0.0008105	0.0006417	0.000973
B51	Eleusine_indica	GCA_002925415.1	41323	9421	0.0308	0.0020502	0.0014202	5.9e-05	0.0143143	0.0034529	0.001734	0.0026951	0.0021886	6.35e-05	0.0010327	0.0008628	0.0009831
D10_s71	Eleusine_indica	GCA_024704055.1	117140	27608	0.0305	0.0026113	0.0009932	4.25e-05	0.0149338	0.0035196	0.0015013	0.0026964	0.0018215	6.8e-05	0.0006606	0.0008193	0.0008372
K7_28w	Eleusine_indica	GCA_024704235.1	104337	29994	0.0299	0.0024537	0.001035	2.61e-05	0.0137243	0.0037087	0.0015481	0.0025847	0.0020938	5.41e-05	0.0011383	0.0006482	0.0009359
PH42	Eleusine_indica	GCA_002924865.1	45834	9701	0.0293	0.0023798	0.0008588	7.1e-05	0.0140199	0.0041663	0.001231	0.0024143	0.0016693	5.17e-05	0.0008152	0.0006762	0.0009951
K65_159w	Eleusine_indica	GCA_024704275.1	114863	30146	0.0292	0.002031	0.0009012	3.14e-05	0.0142237	0.0037844	0.0014043	0.0024494	0.0018051	3.96e-05	0.0010045	0.0006209	0.0009013
D9_s50	Eleusine_indica	GCA_024704115.1	120504	32618	0.0285	0.0025302	0.0008962	3.07e-05	0.0130881	0.0036876	0.0014248	0.0023905	0.0021326	5.31e-05	0.000986	0.0005262	0.0008265
K5_24W	Eleusine_indica	GCA_024703685.1	98454	26024	0.0284	0.0021539	0.0009906	3.11e-05	0.0135872	0.0038845	0.0012996	0.0023188	0.0017154	3.96e-05	0.0008566	0.0006457	0.0008889
EI9604	Eleusine_indica	GCA_001548785.1	100075	19353	0.0181	0.0022241	0.0008215	0.0001838	0.0049885	0.0026222	0.0011045	0.0021757	0.0016612	5.47e-05	0.0005529	0.0006855	0.0010016
EI9411	Eleusine_indica	GCA_001548775.1	81416	14539	0.0146	0.0014661	0.0007072	0.0001751	0.003924	0.002701	0.0009918	0.001512	0.0009751	8.57e-05	0.0005493	0.0005761	0.0009723
G17	Eragrostis_curvula	GCA_002925205.1	77760	14213	0.0272	0.0026537	0.0006155	1.98e-05	0.0118126	0.0054838	0.0014351	0.0015443	0.001304	4.15e-05	0.0007989	0.000917	0.0006237
EtKY19-1	Eragrostis_tef	GCA_012596185.1	84280	9378	0.0259	0.0013131	0.0008612	4.12e-05	0.010695	0.0032997	0.002203	0.0016826	0.0024733	8.66e-05	0.0006842	0.0016959	0.000929
NI919	Leersia_oryzoides	GCA_004337975.1	3201778	463106	0.053	2.75e-05	0.0064509	3.11e-05	0.0267558	0.0003742	0.0095319	0.0027157	0.0011787	1.7e-05	0.0001817	0.000492	0.0053407
TF05-1	Lolium_arundinaceum	GCA_002924755.1	104709	18940	0.0358	0.0018993	0.0012483	0.0001445	0.0187648	0.0033121	0.0022526	0.0028142	0.0016818	9.6e-05	0.0008173	0.0012914	0.001504
Pg1213-22	Lolium_arundinaceum	GCA_002924875.1	96476	15881	0.0244	0.0017296	0.0008858	5.75e-05	0.0092553	0.003241	0.0019066	0.0022984	0.0017307	8.06e-05	0.0006795	0.0011197	0.0014719
PL3-1	Lolium_multiflorum	GCA_002924825.1	72795	17676	0.0363	0.0020709	0.0012941	4.3e-05	0.0163207	0.0044602	0.0025295	0.0029576	0.0021233	0.0001234	0.0010674	0.0016931	0.001647
PL2-1	Lolium_multiflorum	GCA_002924835.1	141200	27167	0.0258	0.0020196	0.0010729	0.0001425	0.0102323	0.0030481	0.0020923	0.0023596	0.0015814	0.0001059	0.0007213	0.0010732	0.0014432
FH	Lolium_perenne	GCA_002925225.1	61997	15380	0.0374	0.0024271	0.0014944	0.0004487	0.0153324	0.0043631	0.0026098	0.0036987	0.0022904	0.0001279	0.0010171	0.0018981	0.0017633
HO	Lolium_perenne	GCA_002925105.1	123633	23305	0.0298	0.0020221	0.0011219	0.0001399	0.013042	0.0033088	0.002235	0.0026802	0.0016859	8.56e-05	0.0006944	0.0013696	0.0015027
GG11	Lolium_perenne	GCA_002925155.1	114865	19414	0.0238	0.0019665	0.0010556	0.0001489	0.0087835	0.0032111	0.0016955	0.0023036	0.0015289	7.69e-05	0.0006761	0.0011087	0.0013649
CHRF	Lolium_perenne	GCA_002925295.1	88761	20822	0.0227	0.0018139	0.0011759	3.99e-05	0.0074852	0.0026932	0.0020691	0.0024512	0.0016561	9.79e-05	0.0006526	0.0011757	0.0014075
CHW	Lolium_perenne	GCA_002925285.1	104795	25992	0.0191	0.0011741	0.0010312	1.95e-05	0.0062187	0.0024459	0.001932	0.0026121	0.0013992	7.82e-05	0.0005317	0.0007407	0.0010267
PM1	Cenchrus_americanus	GCA_003013045.1	63894	10267	0.0928	0.0075839	0.0005132	0.0001166	0.0294779	0.0456678	0.0008085	0.0007998	0.0016542	8.03e-05	0.0005699	0.0047582	0.0008045
Br36	Cenchrus_echinatus	GCA_004337985.1	5438480	1495255	0.1059	0.0083802	0.0008078	2.97e-05	0.0300197	0.0440346	0.0032673	0.0036131	0.0056988	0.0001124	0.0005093	0.007965	0.0015474
PMg_Dl	Pearl_millet	GCA_003933175.1	765468	113161	0.0906	0.0062521	0.0006246	0.0002169	0.0274844	0.040488	0.0015536	0.0019359	0.0031372	0.0001258	0.0005019	0.0056562	0.0026874
P1609	Pennisetum	GCA_003709005.1	3411241	684716	0.0304	0.0014484	0.0001258	4.39e-05	0.0133399	0.0007601	0.0021686	0.0004439	0.008354	1.54e-05	0.0006411	0.0011107	0.0019632
LpKY97	perennial_ryegrass	GCA_012272995.1	6155580	3866546	0.0552	0.0026307	0.0024297	0.0035754	0.0148739	0.0075739	0.0042315	0.0067061	0.0066464	0.0001737	0.0014582	0.0023353	0.0026757
Arcadia	Setaria_viridis	GCA_002925445.1	62030	12361	0.0345	0.0010191	0.0008347	0.0006012	0.0215094	0.002725	0.0008596	0.0022268	0.0023649	9.18e-05	0.0003587	0.0010733	0.0008501
GrF52	Setaria_viridis	GCA_002925145.1	105252	15088	0.0206	0.0004683	0.0006145	0.0005455	0.0119506	0.0013824	0.0008443	0.0015036	0.0015606	5.51e-05	0.0002406	0.0006325	0.0008227
SV9610	Setaria_viridis	GCA_001548845.1	154236	17331	0.0098	0.0007076	0.0005844	2.84e-05	0.0031473	0.001943	0.0006936	0.0007522	0.0004638	5.22e-05	0.0003671	0.0004572	0.0006667
SSFL14-3	Stenotaphrum_secundatum	GCA_002924785.1	72801	12036	0.0259	0.0014301	0.0007999	0.0001784	0.0100786	0.0031684	0.0019885	0.0021605	0.0023299	7.47e-05	0.00087	0.0012958	0.0015327
SSFL02-1	Stenotaphrum_secundatum	GCA_002924795.1	69844	13893	0.0156	0.0010824	0.0006199	0.0001597	0.0047689	0.0028479	0.001128	0.0009977	0.0012593	7.23e-05	0.0005132	0.0009758	0.0012003
Bd8401	Urochloa_distachya	GCA_002925405.1	204898	20142	0.0284	0.0008203	0.0005765	0.0001501	0.0157724	0.0019622	0.0026362	0.0017313	0.0019311	6.53e-05	0.0004919	0.0012539	0.0010001
Bm88324	Urochloa_mutica	GCA_002925385.1	267242	24221	0.0296	0.0016091	0.0007283	6.64e-05	0.0141901	0.002692	0.001412	0.0027529	0.003718	5.55e-05	0.0006299	0.0008328	0.0009216
4091-5-8	weeping_lovegrass	GCA_000376765.1	8761	2044	0.0144	0.0008226	0.0008968	4.04e-05	0.0044076	0.0018495	0.0013601	0.0015796	0.0013252	4.02e-05	0.0002803	0.0008542	0.0009333
