## Supplementary Tables 1-11 and Supplementary Figures 1-3 for "Transposable elements impact the population divergence of rice blast fungus *Magnaporthe oryzae*": 副本Table S10.xlsx

### Sheet: Sheet1
TABLE S10 Basic information about 15 clade-specific TE-associated genes (CSTs).
Name	Gene ID	Gene product	Clade	Donor	Function analysis	Clade1 expression (RPKM)								Clade2 expression (RPKM)												Clade3 expression (RPKM)
						13FM-24-1-1	13FM-24-1-2	FJ8773-19-1	FJ8773-19-2	Nich-2-3-2-1	Nich-2-3-2-2	YN072313-1	YN072313-2	AV1-1-1-1	AV1-1-1-2	FJ98099-1	FJ98099-2	FJ72AC7-77-1	FJ72AC7-77-2	FJSH0703-1	FJSH0703-2	Sar-2-20-1-1	Sar-2-20-1-3	GD06-53-1	GD06-53-2	BJ08-8-1	BJ08-8-2	DB11-621-1	DB11-621-2	FJ78-JJ-1	FJ78-JJ-2	FJ81278-2	FJ81278-3	TW-PT1-1-1	TW-PT1-1-2	ZJ00-10-1	ZJ00-10-2
CST1	MGG_02320	thiol-specific monooxygenase	2	95085	Overexpression in FJ81278	27.5	21.87	1.97	0.82	0	0	5.92	9	69.25	77.76	0	0	36.72	42.17	9.57	12.45	22.51	23.7	91.22	84.2	0	0	0	0	0	0	0	0	0	0	0	0
CST2	MGG_08990	hypothetical protein		95085		0.16	0	9.29	5.62	0	0	0	0.56	32.52	26.01	0	0	11.1	15.84	1.23	0.57	6.03	6.67	75.2	74.16	0	0	0	0	0	0	0	0	0	0	0	0
CST3	MGG_08989	hypothetical protein		95085		4.12	4.84	755.8	695.97	1.69	1.12	34.35	41.76	1499.54	1677.73	0	0	566.1	653.32	67.44	73.59	394.47	483.16	3049.84	3006.39	0	0	0	0	0.2	0.19	0.16	0	0.11	0.12	0	0
CST4	MGG_14237	hypothetical protein		95085		3.75	3.62	43.72	26.04	23.39	17.9	31.48	40.09	51.31	17.74	23.53	17.3	52.08	40.02	0.28	0	15.89	11.76	109.74	123.36	0.47	0	0.73	0	0.8	1.13	0	0	0.3	0.31	0.57	0.61
CST5	MGG_08489	hypothetical protein; TOP3A_DROME/1150-1193; GRF zinc finger		95085		13.65	12.53	3.41	2.31	6.39	6.04	0	0	14.37	14.85	9.97	16.58	23.41	18.39	12.93	11.4	12.21	11.71	15.79	12.83	0	0	0	0	0.06	0.03	0	0	0	0	0	0
CST6	MGG_04394	hypothetical protein		95085		28.39	26.32	13.88	14.69	19.68	19.74	34.5	37.37	34.12	37.94	46.84	18.17	36.44	40.48	23.68	21.28	36.25	41.21	39.95	31.36	0.62	0.28	0.57	0.7	0.1	0.39	0.25	0.37	1.15	0	0.11	0
CST7	MGG_10480	hypothetical protein		95085		3.25	1.85	2.7	1.33	3.94	2.73	18.65	17.18	25.23	25.06	9.9	32.44	41.47	37.8	14.36	15.33	11.97	14.53	24.58	24.11	0.16	0.09	0.93	0.34	1.4	0.28	0.13	0.12	0.11	0.04	0.54	0.46
CST8	MGG_14706	hypothetical protein	3	FJ81278	Overexpression in 95085	0	0	0	0	0	0	0	0	0	0	0	0	0	0	0	0	0	0.1	0	0	19.59	18.82	11.08	14.79	45.03	37.56	35.36	40.36	32.25	31.07	27.74	26.92
CST9	MGG_10286	hypothetical protein		FJ81278		4.08	0	0	0	1.68	0	0	0	0	0	0	0	0	0	0	0	0	0	0	0	46.1	48.26	79.99	77.86	116.04	68.83	36.61	46.11	50.97	74.34	14.54	10.93
CST10	MGG_16952	hypothetical protein		FJ81278		2.17	1.02	0	0.12	0	0.28	0.17	0.5	0.49	0.3	1.78	1.07	0.18	1.15	0.13	0.15	0.28	0.4	1.36	2.07	27.47	21.14	9.18	14.08	23.01	6.56	20.35	23.57	20.31	18.56	12.93	17.99
CST11	MGG_17864	glycosyl hydrolase family 88		FJ81278		6.39	6.71	0.14	0.33	7.67	13.09	8.2	4.81	0.93	0.79	0.21	1.69	1.54	0.13	10.31	10.84	0.99	0.45	0.3	0.72	20.53	16.91	25.55	32.17	14.51	7.76	23.92	21.27	28.54	29.55	8.34	6.43
CST12	MGG_11676	choline dehydrogenase		FJ81278	Transiently expressing in tabacco leaves	17.37	12.57	6.62	7.3	7.47	7.79	11.12	8.9	7.44	8.81	3.27	2.65	6.26	5.7	2.27	1.9	4.19	4.86	6.01	4.26	39.17	38.95	7.55	7.76	6.39	4.14	8.38	8.29	13.22	16.69	7.97	7.67
CST13	MGG_09602	hypothetical protein copper amine oxidase		FJ81278		12.78	13.42	15.38	18.57	34.41	37.66	59.02	61.11	7.94	6.63	2.53	4.35	21.67	18.04	18.76	21.45	15.8	8.34	6.3	7.03	30.9	38.87	80.71	78.84	59.16	46.66	28.31	20.8	75.53	72.86	24.84	23.6
CST14	MGG_08415	serin endopeptidase		FJ81278		1.24	0.6	1.99	2.45	10.36	9.62	4.36	4.48	1.46	2.87	2.85	3.26	3.47	3.16	5.52	5.39	5.69	1.68	2.84	2.31	1.34	3.05	8.6	8.46	12.35	9.95	4.17	3.8	11.3	11.57	1.85	2.16
CST15	MGG_07331	1,3-beta-glucanosyltransferase gel1		FJ81278		87.62	86.13	147.85	134.23	165.14	179.6	217.01	247.8	132.89	122.04	95.01	116.46	240.89	233.99	91.14	93.08	235.03	156.91	406.41	520.41	247.72	265.45	141.02	138.27	28.34	26.64	91.64	70.61	113.35	115.38	44.19	40.51

### Sheet: Sheet2
	Gene	13FM-24-1-1	13FM-24-1-2	FJ8773-19-1	FJ8773-19-2	Nich-2-3-2-1	Nich-2-3-2-2	YN072313-1	YN072313-2	AV1-1-1-1	AV1-1-1-2	FJ98099-1	FJ98099-2	FJ72AC7-77-1	FJ72AC7-77-2	FJSH0703-1	FJSH0703-2	Sar-2-20-1-1	Sar-2-20-1-3	GD06-53-1	GD06-53-2	BJ08-8-1	BJ08-8-2	DB11-621-1	DB11-621-2	FJ78-JJ-1	FJ78-JJ-2	FJ81278-2	FJ81278-3	TW-PT1-1-1	TW-PT1-1-2	ZJ00-10-1	ZJ00-10-2
CST1gene	MGG_02320	27.5	21.87	1.97	0.82	0	0	5.92	9	69.25	77.76	0	0	36.72	42.17	9.57	12.45	22.51	23.7	91.22	84.2	0	0	0	0	0	0	0	0	0	0	0	0
CST2gene	MGG_08990	0.16	0	9.29	5.62	0	0	0	0.56	32.52	26.01	0	0	11.1	15.84	1.23	0.57	6.03	6.67	75.2	74.16	0	0	0	0	0	0	0	0	0	0	0	0
CST3gene	MGG_08989	4.12	4.84	755.8	695.97	1.69	1.12	34.35	41.76	1499.54	1677.73	0	0	566.1	653.32	67.44	73.59	394.47	483.16	3049.84	3006.39	0	0	0	0	0.2	0.19	0.16	0	0.11	0.12	0	0
CST4gene	MGG_14237	3.75	3.62	43.72	26.04	23.39	17.9	31.48	40.09	51.31	17.74	23.53	17.3	52.08	40.02	0.28	0	15.89	11.76	109.74	123.36	0.47	0	0.73	0	0.8	1.13	0	0	0.3	0.31	0.57	0.61
CST5gene	MGG_08489	13.65	12.53	3.41	2.31	6.39	6.04	0	0	14.37	14.85	9.97	16.58	23.41	18.39	12.93	11.4	12.21	11.71	15.79	12.83	0	0	0	0	0.06	0.03	0	0	0	0	0	0
CST6gene	MGG_04394	28.39	26.32	13.88	14.69	19.68	19.74	34.5	37.37	34.12	37.94	46.84	18.17	36.44	40.48	23.68	21.28	36.25	41.21	39.95	31.36	0.62	0.28	0.57	0.7	0.1	0.39	0.25	0.37	1.15	0	0.11	0
CST7gene	MGG_10480	3.25	1.85	2.7	1.33	3.94	2.73	18.65	17.18	25.23	25.06	9.9	32.44	41.47	37.8	14.36	15.33	11.97	14.53	24.58	24.11	0.16	0.09	0.93	0.34	1.4	0.28	0.13	0.12	0.11	0.04	0.54	0.46
CST8gene	MGG_14706	0	0	0	0	0	0	0	0	0	0	0	0	0	0	0	0	0	0.1	0	0	19.59	18.82	11.08	14.79	45.03	37.56	35.36	40.36	32.25	31.07	27.74	26.92
CST9gene	MGG_10286	4.08	0	0	0	1.68	0	0	0	0	0	0	0	0	0	0	0	0	0	0	0	46.1	48.26	79.99	77.86	116.04	68.83	36.61	46.11	50.97	74.34	14.54	10.93
CST10gene	MGG_16952	2.17	1.02	0	0.12	0	0.28	0.17	0.5	0.49	0.3	1.78	1.07	0.18	1.15	0.13	0.15	0.28	0.4	1.36	2.07	27.47	21.14	9.18	14.08	23.01	6.56	20.35	23.57	20.31	18.56	12.93	17.99
CST11gene	MGG_17864	6.39	6.71	0.14	0.33	7.67	13.09	8.2	4.81	0.93	0.79	0.21	1.69	1.54	0.13	10.31	10.84	0.99	0.45	0.3	0.72	20.53	16.91	25.55	32.17	14.51	7.76	23.92	21.27	28.54	29.55	8.34	6.43
CST12gene	MGG_11676	17.37	12.57	6.62	7.3	7.47	7.79	11.12	8.9	7.44	8.81	3.27	2.65	6.26	5.7	2.27	1.9	4.19	4.86	6.01	4.26	39.17	38.95	7.55	7.76	6.39	4.14	8.38	8.29	13.22	16.69	7.97	7.67
CST13gene	MGG_09602	12.78	13.42	15.38	18.57	34.41	37.66	59.02	61.11	7.94	6.63	2.53	4.35	21.67	18.04	18.76	21.45	15.8	8.34	6.3	7.03	30.9	38.87	80.71	78.84	59.16	46.66	28.31	20.8	75.53	72.86	24.84	23.6
CST14gene	MGG_08415	1.24	0.6	1.99	2.45	10.36	9.62	4.36	4.48	1.46	2.87	2.85	3.26	3.47	3.16	5.52	5.39	5.69	1.68	2.84	2.31	1.34	3.05	8.6	8.46	12.35	9.95	4.17	3.8	11.3	11.57	1.85	2.16
CST15gene	MGG_07331	87.62	86.13	147.85	134.23	165.14	179.6	217.01	247.8	132.89	122.04	95.01	116.46	240.89	233.99	91.14	93.08	235.03	156.91	406.41	520.41	247.72	265.45	141.02	138.27	28.34	26.64	91.64	70.61	113.35	115.38	44.19	40.51
