## Supplementary Tables 1-11 and Supplementary Figures 1-3 for "Transposable elements impact the population divergence of rice blast fungus *Magnaporthe oryzae*": 副本Table S11.xlsx

### Sheet: Sheet1
TABLE S11 Primers used in this study.
Primer	Sequence	Description
CST6F	aacccaatcttcaaactcgagATGACACAAACAAAAAGGCC	Overexpression
CST6R	CCTTGCTCACCATAAGCTTGCCTCCGCCGCCTCCGCCCGGCGTGACCTTTTTCTCGGG
CST10F	AACCCAATCTTCAAACTCGAGATGGTGGAGGATGCTTGGCGC	Overexpression
CST10R	CCTTGCTCACCATAAGCTTGCCTCCGCCGCCTCCGCCCACTCCTCTTTCCCCCCCAAC
MoPot2-qRT-F	ACGACCCGTCTTTACTTATTTGG	qRT-PCR inspection
MoPot2-qRT-R	AAGTAGCGTTGGTTTTGTTGGAT
OsUG-qRT-F	TTCTGGTCCTTCCACTTTCAG
OsUG-qRT-R	ACGATTGATTTAACCAGTCCATGA
